# GIL: A Python package for designing custom indexing primers

**DOI:** 10.1101/2022.11.04.514296

**Authors:** Nicholas Mateyko, Omar Tariq, Xinyi E. Chen, Will Cheney, Asfar Lathif Salaudeen, Ishika Luthra, Najmeh Nikpour, Abdul Muntakim Rafi, Hadis Kamali Deghan, Cassandra Jensen, Carl de Boer

**Affiliations:** School of Biomedical Engineering of University of British Columbia, 2222 Health Sciences Mall, Vancouver, BC, V6T 1Z3

## Abstract

Next-generation sequencing allows samples to be multiplexed by adding a unique DNA index to each sample. Multiplexing greatly reduces the price of sequencing large numbers of samples, yet the minimum cost per sample remains high when using commercially available indexing kits and designing custom indexes is challenging. To address these issues, we created GIL (Generate Indexes for Libraries), a software tool that designs indexing primers for producing multiplexed sequencing libraries. GIL can be customized in numerous ways to meet user specifications, including index length, sequencing modality, color balancing, and compatibility with existing primers, and produces ordering and demultiplexing-ready outputs. GIL is written in Python and is freely available on GitHub at https://github.com/de-Boer-Lab/GIL. It can also be accessed as a web-application implemented in Streamlit at https://dbl-gil.streamlitapp.com.
