## Supplemental File 1 for "GIL: A Python package for designing custom indexing primers"

Well Position	Name	Sequence
A1	A1_Plate_1_TruSeq_i5	AATGATACGGCGACCACCGAGATCTACACTACCATTGACACTCTTTCCCTACACGAC*G
A2	A2_Plate_1_TruSeq_i5	AATGATACGGCGACCACCGAGATCTACACAAGAGCATACACTCTTTCCCTACACGAC*G
A3	A3_Plate_1_TruSeq_i5	AATGATACGGCGACCACCGAGATCTACACTCTCGATAACACTCTTTCCCTACACGAC*G
A4	A4_Plate_1_TruSeq_i5	AATGATACGGCGACCACCGAGATCTACACAGCGGTGAACACTCTTTCCCTACACGAC*G
A5	A5_Plate_1_TruSeq_i5	AATGATACGGCGACCACCGAGATCTACACACTCCACGACACTCTTTCCCTACACGAC*G
A6	A6_Plate_1_TruSeq_i5	AATGATACGGCGACCACCGAGATCTACACAAGTAGTGACACTCTTTCCCTACACGAC*G
A7	A7_Plate_1_TruSeq_i5	AATGATACGGCGACCACCGAGATCTACACTTACGCTAACACTCTTTCCCTACACGAC*G
A8	A8_Plate_1_TruSeq_i5	AATGATACGGCGACCACCGAGATCTACACTAGCTACGACACTCTTTCCCTACACGAC*G
A9	A9_Plate_1_TruSeq_i5	AATGATACGGCGACCACCGAGATCTACACACCACTGAACACTCTTTCCCTACACGAC*G
A10	A10_Plate_1_TruSeq_i5	AATGATACGGCGACCACCGAGATCTACACACACTCATACACTCTTTCCCTACACGAC*G
A11	A11_Plate_1_TruSeq_i5	AATGATACGGCGACCACCGAGATCTACACTGGTAGCTACACTCTTTCCCTACACGAC*G
A12	A12_Plate_1_TruSeq_i5	AATGATACGGCGACCACCGAGATCTACACTTCCAACGACACTCTTTCCCTACACGAC*G
B1	B1_Plate_1_TruSeq_i5	AATGATACGGCGACCACCGAGATCTACACCAACTGAAACACTCTTTCCCTACACGAC*G
B2	B2_Plate_1_TruSeq_i5	AATGATACGGCGACCACCGAGATCTACACTGAGGTCTACACTCTTTCCCTACACGAC*G
B3	B3_Plate_1_TruSeq_i5	AATGATACGGCGACCACCGAGATCTACACTTGTGCGTACACTCTTTCCCTACACGAC*G
B4	B4_Plate_1_TruSeq_i5	AATGATACGGCGACCACCGAGATCTACACTGGTCTAAACACTCTTTCCCTACACGAC*G
B5	B5_Plate_1_TruSeq_i5	AATGATACGGCGACCACCGAGATCTACACTCTGTGAAACACTCTTTCCCTACACGAC*G
B6	B6_Plate_1_TruSeq_i5	AATGATACGGCGACCACCGAGATCTACACCAGTCGAGACACTCTTTCCCTACACGAC*G
B7	B7_Plate_1_TruSeq_i5	AATGATACGGCGACCACCGAGATCTACACCCAACAAGACACTCTTTCCCTACACGAC*G
B8	B8_Plate_1_TruSeq_i5	AATGATACGGCGACCACCGAGATCTACACCTGTAATGACACTCTTTCCCTACACGAC*G
B9	B9_Plate_1_TruSeq_i5	AATGATACGGCGACCACCGAGATCTACACACGGTTGTACACTCTTTCCCTACACGAC*G
B10	B10_Plate_1_TruSeq_i5	AATGATACGGCGACCACCGAGATCTACACTCATCACTACACTCTTTCCCTACACGAC*G
B11	B11_Plate_1_TruSeq_i5	AATGATACGGCGACCACCGAGATCTACACCGAAGGTGACACTCTTTCCCTACACGAC*G
B12	B12_Plate_1_TruSeq_i5	AATGATACGGCGACCACCGAGATCTACACCACGTGCAACACTCTTTCCCTACACGAC*G
C1	C1_Plate_1_TruSeq_i5	AATGATACGGCGACCACCGAGATCTACACTTGCTCCAACACTCTTTCCCTACACGAC*G
C2	C2_Plate_1_TruSeq_i5	AATGATACGGCGACCACCGAGATCTACACAATTCGCAACACTCTTTCCCTACACGAC*G
C3	C3_Plate_1_TruSeq_i5	AATGATACGGCGACCACCGAGATCTACACTCCTGTGTACACTCTTTCCCTACACGAC*G
C4	C4_Plate_1_TruSeq_i5	AATGATACGGCGACCACCGAGATCTACACCGGAAGAGACACTCTTTCCCTACACGAC*G
C5	C5_Plate_1_TruSeq_i5	AATGATACGGCGACCACCGAGATCTACACAGCTTCTTACACTCTTTCCCTACACGAC*G
C6	C6_Plate_1_TruSeq_i5	AATGATACGGCGACCACCGAGATCTACACTACGGTTAACACTCTTTCCCTACACGAC*G
C7	C7_Plate_1_TruSeq_i5	AATGATACGGCGACCACCGAGATCTACACCCGAACCAACACTCTTTCCCTACACGAC*G
C8	C8_Plate_1_TruSeq_i5	AATGATACGGCGACCACCGAGATCTACACCATCGTTAACACTCTTTCCCTACACGAC*G
C9	C9_Plate_1_TruSeq_i5	AATGATACGGCGACCACCGAGATCTACACCGAGAGTTACACTCTTTCCCTACACGAC*G
C10	C10_Plate_1_TruSeq_i5	AATGATACGGCGACCACCGAGATCTACACTACGACAGACACTCTTTCCCTACACGAC*G
C11	C11_Plate_1_TruSeq_i5	AATGATACGGCGACCACCGAGATCTACACCGGCTAGTACACTCTTTCCCTACACGAC*G
C12	C12_Plate_1_TruSeq_i5	AATGATACGGCGACCACCGAGATCTACACTGTAGACAACACTCTTTCCCTACACGAC*G
D1	D1_Plate_1_TruSeq_i5	AATGATACGGCGACCACCGAGATCTACACCGTCTTCAACACTCTTTCCCTACACGAC*G
D2	D2_Plate_1_TruSeq_i5	AATGATACGGCGACCACCGAGATCTACACTCACGTAAACACTCTTTCCCTACACGAC*G
D3	D3_Plate_1_TruSeq_i5	AATGATACGGCGACCACCGAGATCTACACCACGACTAACACTCTTTCCCTACACGAC*G
D4	D4_Plate_1_TruSeq_i5	AATGATACGGCGACCACCGAGATCTACACATGAAGGTACACTCTTTCCCTACACGAC*G
D5	D5_Plate_1_TruSeq_i5	AATGATACGGCGACCACCGAGATCTACACTGGCTTATACACTCTTTCCCTACACGAC*G
D6	D6_Plate_1_TruSeq_i5	AATGATACGGCGACCACCGAGATCTACACTTGAACAGACACTCTTTCCCTACACGAC*G
D7	D7_Plate_1_TruSeq_i5	AATGATACGGCGACCACCGAGATCTACACCTAGCTTAACACTCTTTCCCTACACGAC*G
D8	D8_Plate_1_TruSeq_i5	AATGATACGGCGACCACCGAGATCTACACTCTAAGCAACACTCTTTCCCTACACGAC*G
D9	D9_Plate_1_TruSeq_i5	AATGATACGGCGACCACCGAGATCTACACTATTCTCGACACTCTTTCCCTACACGAC*G
D10	D10_Plate_1_TruSeq_i5	AATGATACGGCGACCACCGAGATCTACACATCAACTGACACTCTTTCCCTACACGAC*G
D11	D11_Plate_1_TruSeq_i5	AATGATACGGCGACCACCGAGATCTACACAAGCTTGGACACTCTTTCCCTACACGAC*G
D12	D12_Plate_1_TruSeq_i5	AATGATACGGCGACCACCGAGATCTACACTCATCCGAACACTCTTTCCCTACACGAC*G
E1	E1_Plate_1_TruSeq_i5	AATGATACGGCGACCACCGAGATCTACACTTGATAGGACACTCTTTCCCTACACGAC*G
E2	E2_Plate_1_TruSeq_i5	AATGATACGGCGACCACCGAGATCTACACCATTCCATACACTCTTTCCCTACACGAC*G
E3	E3_Plate_1_TruSeq_i5	AATGATACGGCGACCACCGAGATCTACACTGGATTGAACACTCTTTCCCTACACGAC*G
E4	E4_Plate_1_TruSeq_i5	AATGATACGGCGACCACCGAGATCTACACTTATGGCGACACTCTTTCCCTACACGAC*G
E5	E5_Plate_1_TruSeq_i5	AATGATACGGCGACCACCGAGATCTACACTAGGCGGAACACTCTTTCCCTACACGAC*G
E6	E6_Plate_1_TruSeq_i5	AATGATACGGCGACCACCGAGATCTACACACGCGGTTACACTCTTTCCCTACACGAC*G
E7	E7_Plate_1_TruSeq_i5	AATGATACGGCGACCACCGAGATCTACACAGATGCCTACACTCTTTCCCTACACGAC*G
E8	E8_Plate_1_TruSeq_i5	AATGATACGGCGACCACCGAGATCTACACATCTAAGGACACTCTTTCCCTACACGAC*G
E9	E9_Plate_1_TruSeq_i5	AATGATACGGCGACCACCGAGATCTACACCCAAGTTAACACTCTTTCCCTACACGAC*G
E10	E10_Plate_1_TruSeq_i5	AATGATACGGCGACCACCGAGATCTACACCGTCATTGACACTCTTTCCCTACACGAC*G
E11	E11_Plate_1_TruSeq_i5	AATGATACGGCGACCACCGAGATCTACACAGTGCCAGACACTCTTTCCCTACACGAC*G
E12	E12_Plate_1_TruSeq_i5	AATGATACGGCGACCACCGAGATCTACACTTCGGCTTACACTCTTTCCCTACACGAC*G
F1	F1_Plate_1_TruSeq_i5	AATGATACGGCGACCACCGAGATCTACACCGGTGGAAACACTCTTTCCCTACACGAC*G
F2	F2_Plate_1_TruSeq_i5	AATGATACGGCGACCACCGAGATCTACACAAGGTCTGACACTCTTTCCCTACACGAC*G
F3	F3_Plate_1_TruSeq_i5	AATGATACGGCGACCACCGAGATCTACACTCAACTCAACACTCTTTCCCTACACGAC*G
F4	F4_Plate_1_TruSeq_i5	AATGATACGGCGACCACCGAGATCTACACAAGGCGTTACACTCTTTCCCTACACGAC*G
F5	F5_Plate_1_TruSeq_i5	AATGATACGGCGACCACCGAGATCTACACCTCAGCATACACTCTTTCCCTACACGAC*G
F6	F6_Plate_1_TruSeq_i5	AATGATACGGCGACCACCGAGATCTACACCGGAGATAACACTCTTTCCCTACACGAC*G
F7	F7_Plate_1_TruSeq_i5	AATGATACGGCGACCACCGAGATCTACACTTCTTGGAACACTCTTTCCCTACACGAC*G
F8	F8_Plate_1_TruSeq_i5	AATGATACGGCGACCACCGAGATCTACACACAGCCTGACACTCTTTCCCTACACGAC*G
F9	F9_Plate_1_TruSeq_i5	AATGATACGGCGACCACCGAGATCTACACAAGCGGCAACACTCTTTCCCTACACGAC*G
F10	F10_Plate_1_TruSeq_i5	AATGATACGGCGACCACCGAGATCTACACATACCAGGACACTCTTTCCCTACACGAC*G
F11	F11_Plate_1_TruSeq_i5	AATGATACGGCGACCACCGAGATCTACACCTCATGAAACACTCTTTCCCTACACGAC*G
F12	F12_Plate_1_TruSeq_i5	AATGATACGGCGACCACCGAGATCTACACTCAGGCGTACACTCTTTCCCTACACGAC*G
G1	G1_Plate_1_TruSeq_i5	AATGATACGGCGACCACCGAGATCTACACTGAGATGGACACTCTTTCCCTACACGAC*G
G2	G2_Plate_1_TruSeq_i5	AATGATACGGCGACCACCGAGATCTACACAACTGTCAACACTCTTTCCCTACACGAC*G
G3	G3_Plate_1_TruSeq_i5	AATGATACGGCGACCACCGAGATCTACACTCGTTCTTACACTCTTTCCCTACACGAC*G
G4	G4_Plate_1_TruSeq_i5	AATGATACGGCGACCACCGAGATCTACACACGCGCAAACACTCTTTCCCTACACGAC*G
G5	G5_Plate_1_TruSeq_i5	AATGATACGGCGACCACCGAGATCTACACAATGCAGAACACTCTTTCCCTACACGAC*G
G6	G6_Plate_1_TruSeq_i5	AATGATACGGCGACCACCGAGATCTACACCTTGAGCAACACTCTTTCCCTACACGAC*G
G7	G7_Plate_1_TruSeq_i5	AATGATACGGCGACCACCGAGATCTACACTGTCTGTGACACTCTTTCCCTACACGAC*G
G8	G8_Plate_1_TruSeq_i5	AATGATACGGCGACCACCGAGATCTACACCACACCTTACACTCTTTCCCTACACGAC*G
G9	G9_Plate_1_TruSeq_i5	AATGATACGGCGACCACCGAGATCTACACTACCTAGAACACTCTTTCCCTACACGAC*G
G10	G10_Plate_1_TruSeq_i5	AATGATACGGCGACCACCGAGATCTACACAGCTGATGACACTCTTTCCCTACACGAC*G
G11	G11_Plate_1_TruSeq_i5	AATGATACGGCGACCACCGAGATCTACACTCTCACGGACACTCTTTCCCTACACGAC*G
G12	G12_Plate_1_TruSeq_i5	AATGATACGGCGACCACCGAGATCTACACATCCGGAAACACTCTTTCCCTACACGAC*G
H1	H1_Plate_1_TruSeq_i5	AATGATACGGCGACCACCGAGATCTACACCCTACTATACACTCTTTCCCTACACGAC*G
H2	H2_Plate_1_TruSeq_i5	AATGATACGGCGACCACCGAGATCTACACTCCTTACAACACTCTTTCCCTACACGAC*G
H3	H3_Plate_1_TruSeq_i5	AATGATACGGCGACCACCGAGATCTACACTGGTGATTACACTCTTTCCCTACACGAC*G
H4	H4_Plate_1_TruSeq_i5	AATGATACGGCGACCACCGAGATCTACACCAGCCAGAACACTCTTTCCCTACACGAC*G
H5	H5_Plate_1_TruSeq_i5	AATGATACGGCGACCACCGAGATCTACACTCCAATCTACACTCTTTCCCTACACGAC*G
H6	H6_Plate_1_TruSeq_i5	AATGATACGGCGACCACCGAGATCTACACCATATCGAACACTCTTTCCCTACACGAC*G
H7	H7_Plate_1_TruSeq_i5	AATGATACGGCGACCACCGAGATCTACACAGATTGAGACACTCTTTCCCTACACGAC*G
H8	H8_Plate_1_TruSeq_i5	AATGATACGGCGACCACCGAGATCTACACATGACACGACACTCTTTCCCTACACGAC*G
H9	H9_Plate_1_TruSeq_i5	AATGATACGGCGACCACCGAGATCTACACAGACCGTTACACTCTTTCCCTACACGAC*G
H10	H10_Plate_1_TruSeq_i5	AATGATACGGCGACCACCGAGATCTACACTGGTGTCGACACTCTTTCCCTACACGAC*G
H11	H11_Plate_1_TruSeq_i5	AATGATACGGCGACCACCGAGATCTACACCGTGATAAACACTCTTTCCCTACACGAC*G
H12	H12_Plate_1_TruSeq_i5	AATGATACGGCGACCACCGAGATCTACACAAGGAAGGACACTCTTTCCCTACACGAC*G
