## Supplemental File 2 for "GIL: A Python package for designing custom indexing primers"

Well Position	Name	Sequence
A1	A1_Plate_1_TruSeq_i7	CAAGCAGAAGACGGCATACGAGATCCTAGTCGGTGACTGGAGTTCAGACGT*G
A2	A2_Plate_1_TruSeq_i7	CAAGCAGAAGACGGCATACGAGATTTAGCCTAGTGACTGGAGTTCAGACGT*G
A3	A3_Plate_1_TruSeq_i7	CAAGCAGAAGACGGCATACGAGATACCATCTTGTGACTGGAGTTCAGACGT*G
A4	A4_Plate_1_TruSeq_i7	CAAGCAGAAGACGGCATACGAGATTAACTCCTGTGACTGGAGTTCAGACGT*G
A5	A5_Plate_1_TruSeq_i7	CAAGCAGAAGACGGCATACGAGATAGCCTCTAGTGACTGGAGTTCAGACGT*G
A6	A6_Plate_1_TruSeq_i7	CAAGCAGAAGACGGCATACGAGATCACCATCGGTGACTGGAGTTCAGACGT*G
A7	A7_Plate_1_TruSeq_i7	CAAGCAGAAGACGGCATACGAGATGATTGGAAGTGACTGGAGTTCAGACGT*G
A8	A8_Plate_1_TruSeq_i7	CAAGCAGAAGACGGCATACGAGATCCTCTCAGGTGACTGGAGTTCAGACGT*G
A9	A9_Plate_1_TruSeq_i7	CAAGCAGAAGACGGCATACGAGATAGGAAGCGGTGACTGGAGTTCAGACGT*G
A10	A10_Plate_1_TruSeq_i7	CAAGCAGAAGACGGCATACGAGATGCATGTTAGTGACTGGAGTTCAGACGT*G
A11	A11_Plate_1_TruSeq_i7	CAAGCAGAAGACGGCATACGAGATGTTGTGAGGTGACTGGAGTTCAGACGT*G
A12	A12_Plate_1_TruSeq_i7	CAAGCAGAAGACGGCATACGAGATCAGGAAGAGTGACTGGAGTTCAGACGT*G
B1	B1_Plate_1_TruSeq_i7	CAAGCAGAAGACGGCATACGAGATATGTACGGGTGACTGGAGTTCAGACGT*G
B2	B2_Plate_1_TruSeq_i7	CAAGCAGAAGACGGCATACGAGATACCAGGTAGTGACTGGAGTTCAGACGT*G
B3	B3_Plate_1_TruSeq_i7	CAAGCAGAAGACGGCATACGAGATTTGGCATTGTGACTGGAGTTCAGACGT*G
B4	B4_Plate_1_TruSeq_i7	CAAGCAGAAGACGGCATACGAGATGGTTCTAGGTGACTGGAGTTCAGACGT*G
B5	B5_Plate_1_TruSeq_i7	CAAGCAGAAGACGGCATACGAGATATTCCAGTGTGACTGGAGTTCAGACGT*G
B6	B6_Plate_1_TruSeq_i7	CAAGCAGAAGACGGCATACGAGATACTATGCTGTGACTGGAGTTCAGACGT*G
B7	B7_Plate_1_TruSeq_i7	CAAGCAGAAGACGGCATACGAGATAGGTGTTAGTGACTGGAGTTCAGACGT*G
B8	B8_Plate_1_TruSeq_i7	CAAGCAGAAGACGGCATACGAGATGCACATTGGTGACTGGAGTTCAGACGT*G
B9	B9_Plate_1_TruSeq_i7	CAAGCAGAAGACGGCATACGAGATGGCATCGAGTGACTGGAGTTCAGACGT*G
B10	B10_Plate_1_TruSeq_i7	CAAGCAGAAGACGGCATACGAGATGCGTTAGAGTGACTGGAGTTCAGACGT*G
B11	B11_Plate_1_TruSeq_i7	CAAGCAGAAGACGGCATACGAGATCAATCTTGGTGACTGGAGTTCAGACGT*G
B12	B12_Plate_1_TruSeq_i7	CAAGCAGAAGACGGCATACGAGATACGGATAAGTGACTGGAGTTCAGACGT*G
C1	C1_Plate_1_TruSeq_i7	CAAGCAGAAGACGGCATACGAGATACTATTGGGTGACTGGAGTTCAGACGT*G
C2	C2_Plate_1_TruSeq_i7	CAAGCAGAAGACGGCATACGAGATAGACTGCTGTGACTGGAGTTCAGACGT*G
C3	C3_Plate_1_TruSeq_i7	CAAGCAGAAGACGGCATACGAGATGCAATAGTGTGACTGGAGTTCAGACGT*G
C4	C4_Plate_1_TruSeq_i7	CAAGCAGAAGACGGCATACGAGATGAATCGTAGTGACTGGAGTTCAGACGT*G
C5	C5_Plate_1_TruSeq_i7	CAAGCAGAAGACGGCATACGAGATCCACTGCAGTGACTGGAGTTCAGACGT*G
C6	C6_Plate_1_TruSeq_i7	CAAGCAGAAGACGGCATACGAGATTCCTCGCAGTGACTGGAGTTCAGACGT*G
C7	C7_Plate_1_TruSeq_i7	CAAGCAGAAGACGGCATACGAGATTGTGGCGTGTGACTGGAGTTCAGACGT*G
C8	C8_Plate_1_TruSeq_i7	CAAGCAGAAGACGGCATACGAGATGACCGAAGGTGACTGGAGTTCAGACGT*G
C9	C9_Plate_1_TruSeq_i7	CAAGCAGAAGACGGCATACGAGATACCTCCGTGTGACTGGAGTTCAGACGT*G
C10	C10_Plate_1_TruSeq_i7	CAAGCAGAAGACGGCATACGAGATCTGATTCTGTGACTGGAGTTCAGACGT*G
C11	C11_Plate_1_TruSeq_i7	CAAGCAGAAGACGGCATACGAGATTATCGCGAGTGACTGGAGTTCAGACGT*G
C12	C12_Plate_1_TruSeq_i7	CAAGCAGAAGACGGCATACGAGATAGTGGTAAGTGACTGGAGTTCAGACGT*G
D1	D1_Plate_1_TruSeq_i7	CAAGCAGAAGACGGCATACGAGATCCGGTAAGGTGACTGGAGTTCAGACGT*G
D2	D2_Plate_1_TruSeq_i7	CAAGCAGAAGACGGCATACGAGATCGGCTTGAGTGACTGGAGTTCAGACGT*G
D3	D3_Plate_1_TruSeq_i7	CAAGCAGAAGACGGCATACGAGATCACCGCATGTGACTGGAGTTCAGACGT*G
D4	D4_Plate_1_TruSeq_i7	CAAGCAGAAGACGGCATACGAGATTGTTACCTGTGACTGGAGTTCAGACGT*G
D5	D5_Plate_1_TruSeq_i7	CAAGCAGAAGACGGCATACGAGATTCTCTAGTGTGACTGGAGTTCAGACGT*G
D6	D6_Plate_1_TruSeq_i7	CAAGCAGAAGACGGCATACGAGATCACTCCTTGTGACTGGAGTTCAGACGT*G
D7	D7_Plate_1_TruSeq_i7	CAAGCAGAAGACGGCATACGAGATTGTATGCAGTGACTGGAGTTCAGACGT*G
D8	D8_Plate_1_TruSeq_i7	CAAGCAGAAGACGGCATACGAGATGTAGGCCAGTGACTGGAGTTCAGACGT*G
D9	D9_Plate_1_TruSeq_i7	CAAGCAGAAGACGGCATACGAGATAGAAGAGGGTGACTGGAGTTCAGACGT*G
D10	D10_Plate_1_TruSeq_i7	CAAGCAGAAGACGGCATACGAGATCTTCCTCGGTGACTGGAGTTCAGACGT*G
D11	D11_Plate_1_TruSeq_i7	CAAGCAGAAGACGGCATACGAGATGCTTATCTGTGACTGGAGTTCAGACGT*G
D12	D12_Plate_1_TruSeq_i7	CAAGCAGAAGACGGCATACGAGATTTCGAGTAGTGACTGGAGTTCAGACGT*G
E1	E1_Plate_1_TruSeq_i7	CAAGCAGAAGACGGCATACGAGATCTTCGTGAGTGACTGGAGTTCAGACGT*G
E2	E2_Plate_1_TruSeq_i7	CAAGCAGAAGACGGCATACGAGATGCAATCCAGTGACTGGAGTTCAGACGT*G
E3	E3_Plate_1_TruSeq_i7	CAAGCAGAAGACGGCATACGAGATAGGTTCGTGTGACTGGAGTTCAGACGT*G
E4	E4_Plate_1_TruSeq_i7	CAAGCAGAAGACGGCATACGAGATAGCTACTGGTGACTGGAGTTCAGACGT*G
E5	E5_Plate_1_TruSeq_i7	CAAGCAGAAGACGGCATACGAGATGTGTTAAGGTGACTGGAGTTCAGACGT*G
E6	E6_Plate_1_TruSeq_i7	CAAGCAGAAGACGGCATACGAGATCTCAACAAGTGACTGGAGTTCAGACGT*G
E7	E7_Plate_1_TruSeq_i7	CAAGCAGAAGACGGCATACGAGATAACACGGAGTGACTGGAGTTCAGACGT*G
E8	E8_Plate_1_TruSeq_i7	CAAGCAGAAGACGGCATACGAGATATAGACAGGTGACTGGAGTTCAGACGT*G
E9	E9_Plate_1_TruSeq_i7	CAAGCAGAAGACGGCATACGAGATGATTAACGGTGACTGGAGTTCAGACGT*G
E10	E10_Plate_1_TruSeq_i7	CAAGCAGAAGACGGCATACGAGATTGCACGTAGTGACTGGAGTTCAGACGT*G
E11	E11_Plate_1_TruSeq_i7	CAAGCAGAAGACGGCATACGAGATCTCTGTAAGTGACTGGAGTTCAGACGT*G
E12	E12_Plate_1_TruSeq_i7	CAAGCAGAAGACGGCATACGAGATCTCGCTTGGTGACTGGAGTTCAGACGT*G
F1	F1_Plate_1_TruSeq_i7	CAAGCAGAAGACGGCATACGAGATTGTTCCGGGTGACTGGAGTTCAGACGT*G
F2	F2_Plate_1_TruSeq_i7	CAAGCAGAAGACGGCATACGAGATACCACTAAGTGACTGGAGTTCAGACGT*G
F3	F3_Plate_1_TruSeq_i7	CAAGCAGAAGACGGCATACGAGATCGATTGTGGTGACTGGAGTTCAGACGT*G
F4	F4_Plate_1_TruSeq_i7	CAAGCAGAAGACGGCATACGAGATCTGCATTAGTGACTGGAGTTCAGACGT*G
F5	F5_Plate_1_TruSeq_i7	CAAGCAGAAGACGGCATACGAGATCCATGCTGGTGACTGGAGTTCAGACGT*G
F6	F6_Plate_1_TruSeq_i7	CAAGCAGAAGACGGCATACGAGATGGTAAGAGGTGACTGGAGTTCAGACGT*G
F7	F7_Plate_1_TruSeq_i7	CAAGCAGAAGACGGCATACGAGATATGCAAGAGTGACTGGAGTTCAGACGT*G
F8	F8_Plate_1_TruSeq_i7	CAAGCAGAAGACGGCATACGAGATCACACGTGGTGACTGGAGTTCAGACGT*G
F9	F9_Plate_1_TruSeq_i7	CAAGCAGAAGACGGCATACGAGATGTCATCATGTGACTGGAGTTCAGACGT*G
F10	F10_Plate_1_TruSeq_i7	CAAGCAGAAGACGGCATACGAGATAACGTTAGGTGACTGGAGTTCAGACGT*G
F11	F11_Plate_1_TruSeq_i7	CAAGCAGAAGACGGCATACGAGATGGACGGTAGTGACTGGAGTTCAGACGT*G
F12	F12_Plate_1_TruSeq_i7	CAAGCAGAAGACGGCATACGAGATAGGACTAGGTGACTGGAGTTCAGACGT*G
G1	G1_Plate_1_TruSeq_i7	CAAGCAGAAGACGGCATACGAGATCACAGACGGTGACTGGAGTTCAGACGT*G
G2	G2_Plate_1_TruSeq_i7	CAAGCAGAAGACGGCATACGAGATTTGTGCTGGTGACTGGAGTTCAGACGT*G
G3	G3_Plate_1_TruSeq_i7	CAAGCAGAAGACGGCATACGAGATCGTAATGAGTGACTGGAGTTCAGACGT*G
G4	G4_Plate_1_TruSeq_i7	CAAGCAGAAGACGGCATACGAGATGTTCCAAGGTGACTGGAGTTCAGACGT*G
G5	G5_Plate_1_TruSeq_i7	CAAGCAGAAGACGGCATACGAGATCGGAACATGTGACTGGAGTTCAGACGT*G
G6	G6_Plate_1_TruSeq_i7	CAAGCAGAAGACGGCATACGAGATTTGTCAGGGTGACTGGAGTTCAGACGT*G
G7	G7_Plate_1_TruSeq_i7	CAAGCAGAAGACGGCATACGAGATTCCATGGAGTGACTGGAGTTCAGACGT*G
G8	G8_Plate_1_TruSeq_i7	CAAGCAGAAGACGGCATACGAGATTATGGTAGGTGACTGGAGTTCAGACGT*G
G9	G9_Plate_1_TruSeq_i7	CAAGCAGAAGACGGCATACGAGATCTATGGTTGTGACTGGAGTTCAGACGT*G
G10	G10_Plate_1_TruSeq_i7	CAAGCAGAAGACGGCATACGAGATGATCTAGAGTGACTGGAGTTCAGACGT*G
G11	G11_Plate_1_TruSeq_i7	CAAGCAGAAGACGGCATACGAGATTGGAGATAGTGACTGGAGTTCAGACGT*G
G12	G12_Plate_1_TruSeq_i7	CAAGCAGAAGACGGCATACGAGATGGTACACGGTGACTGGAGTTCAGACGT*G
H1	H1_Plate_1_TruSeq_i7	CAAGCAGAAGACGGCATACGAGATTAGACCAAGTGACTGGAGTTCAGACGT*G
H2	H2_Plate_1_TruSeq_i7	CAAGCAGAAGACGGCATACGAGATTATTGAGGGTGACTGGAGTTCAGACGT*G
H3	H3_Plate_1_TruSeq_i7	CAAGCAGAAGACGGCATACGAGATTCCGGAGAGTGACTGGAGTTCAGACGT*G
H4	H4_Plate_1_TruSeq_i7	CAAGCAGAAGACGGCATACGAGATAGAGATGTGTGACTGGAGTTCAGACGT*G
H5	H5_Plate_1_TruSeq_i7	CAAGCAGAAGACGGCATACGAGATCAGACTATGTGACTGGAGTTCAGACGT*G
H6	H6_Plate_1_TruSeq_i7	CAAGCAGAAGACGGCATACGAGATACAAGCGAGTGACTGGAGTTCAGACGT*G
H7	H7_Plate_1_TruSeq_i7	CAAGCAGAAGACGGCATACGAGATATGTTGCTGTGACTGGAGTTCAGACGT*G
H8	H8_Plate_1_TruSeq_i7	CAAGCAGAAGACGGCATACGAGATGTGTAGTAGTGACTGGAGTTCAGACGT*G
H9	H9_Plate_1_TruSeq_i7	CAAGCAGAAGACGGCATACGAGATCACCTGGTGTGACTGGAGTTCAGACGT*G
H10	H10_Plate_1_TruSeq_i7	CAAGCAGAAGACGGCATACGAGATGCGGAATTGTGACTGGAGTTCAGACGT*G
H11	H11_Plate_1_TruSeq_i7	CAAGCAGAAGACGGCATACGAGATTTGAGGCAGTGACTGGAGTTCAGACGT*G
H12	H12_Plate_1_TruSeq_i7	CAAGCAGAAGACGGCATACGAGATTCTTGCCGGTGACTGGAGTTCAGACGT*G
