## Supplemental File 3 for "GIL: A Python package for designing custom indexing primers"

[Header]
IEMFileVersion
Investigator Name
Experiment Name
Date
Workflow
Application
Assay
Description
Chemistry	Amplicon
[Reads]
[Settings]
[Data]
Sample_ID	Sample_Plate	Sample_Well	index	index2
	TruSeq_Plate_1	A1	CGACTAGG	TACCATTG
	TruSeq_Plate_1	B1	CCGTACAT	CAACTGAA
	TruSeq_Plate_1	C1	CCAATAGT	TTGCTCCA
	TruSeq_Plate_1	D1	CTTACCGG	CGTCTTCA
	TruSeq_Plate_1	E1	TCACGAAG	TTGATAGG
	TruSeq_Plate_1	F1	CCGGAACA	CGGTGGAA
	TruSeq_Plate_1	G1	CGTCTGTG	TGAGATGG
	TruSeq_Plate_1	H1	TTGGTCTA	CCTACTAT
	TruSeq_Plate_1	A2	TAGGCTAA	AAGAGCAT
	TruSeq_Plate_1	B2	TACCTGGT	TGAGGTCT
	TruSeq_Plate_1	C2	AGCAGTCT	AATTCGCA
	TruSeq_Plate_1	D2	TCAAGCCG	TCACGTAA
	TruSeq_Plate_1	E2	TGGATTGC	CATTCCAT
	TruSeq_Plate_1	F2	TTAGTGGT	AAGGTCTG
	TruSeq_Plate_1	G2	CAGCACAA	AACTGTCA
	TruSeq_Plate_1	H2	CCTCAATA	TCCTTACA
	TruSeq_Plate_1	A3	AAGATGGT	TCTCGATA
	TruSeq_Plate_1	B3	AATGCCAA	TTGTGCGT
	TruSeq_Plate_1	C3	ACTATTGC	TCCTGTGT
	TruSeq_Plate_1	D3	ATGCGGTG	CACGACTA
	TruSeq_Plate_1	E3	ACGAACCT	TGGATTGA
	TruSeq_Plate_1	F3	CACAATCG	TCAACTCA
	TruSeq_Plate_1	G3	TCATTACG	TCGTTCTT
	TruSeq_Plate_1	H3	TCTCCGGA	TGGTGATT
	TruSeq_Plate_1	A4	AGGAGTTA	AGCGGTGA
	TruSeq_Plate_1	B4	CTAGAACC	TGGTCTAA
	TruSeq_Plate_1	C4	TACGATTC	CGGAAGAG
	TruSeq_Plate_1	D4	AGGTAACA	ATGAAGGT
	TruSeq_Plate_1	E4	CAGTAGCT	TTATGGCG
	TruSeq_Plate_1	F4	TAATGCAG	AAGGCGTT
	TruSeq_Plate_1	G4	CTTGGAAC	ACGCGCAA
	TruSeq_Plate_1	H4	ACATCTCT	CAGCCAGA
	TruSeq_Plate_1	A5	TAGAGGCT	ACTCCACG
	TruSeq_Plate_1	B5	ACTGGAAT	TCTGTGAA
	TruSeq_Plate_1	C5	TGCAGTGG	AGCTTCTT
	TruSeq_Plate_1	D5	ACTAGAGA	TGGCTTAT
	TruSeq_Plate_1	E5	CTTAACAC	TAGGCGGA
	TruSeq_Plate_1	F5	CAGCATGG	CTCAGCAT
	TruSeq_Plate_1	G5	ATGTTCCG	AATGCAGA
	TruSeq_Plate_1	H5	ATAGTCTG	TCCAATCT
	TruSeq_Plate_1	A6	CGATGGTG	AAGTAGTG
	TruSeq_Plate_1	B6	AGCATAGT	CAGTCGAG
	TruSeq_Plate_1	C6	TGCGAGGA	TACGGTTA
	TruSeq_Plate_1	D6	AAGGAGTG	TTGAACAG
	TruSeq_Plate_1	E6	TTGTTGAG	ACGCGGTT
	TruSeq_Plate_1	F6	CTCTTACC	CGGAGATA
	TruSeq_Plate_1	G6	CCTGACAA	CTTGAGCA
	TruSeq_Plate_1	H6	TCGCTTGT	CATATCGA
	TruSeq_Plate_1	A7	TTCCAATC	TTACGCTA
	TruSeq_Plate_1	B7	TAACACCT	CCAACAAG
	TruSeq_Plate_1	C7	ACGCCACA	CCGAACCA
	TruSeq_Plate_1	D7	TGCATACA	CTAGCTTA
	TruSeq_Plate_1	E7	TCCGTGTT	AGATGCCT
	TruSeq_Plate_1	F7	TCTTGCAT	TTCTTGGA
	TruSeq_Plate_1	G7	TCCATGGA	TGTCTGTG
	TruSeq_Plate_1	H7	AGCAACAT	AGATTGAG
	TruSeq_Plate_1	A8	CTGAGAGG	TAGCTACG
	TruSeq_Plate_1	B8	CAATGTGC	CTGTAATG
	TruSeq_Plate_1	C8	CTTCGGTC	CATCGTTA
	TruSeq_Plate_1	D8	TGGCCTAC	TCTAAGCA
	TruSeq_Plate_1	E8	CTGTCTAT	ATCTAAGG
	TruSeq_Plate_1	F8	CACGTGTG	ACAGCCTG
	TruSeq_Plate_1	G8	CTACCATA	CACACCTT
	TruSeq_Plate_1	H8	TACTACAC	ATGACACG
	TruSeq_Plate_1	A9	CGCTTCCT	ACCACTGA
	TruSeq_Plate_1	B9	TCGATGCC	ACGGTTGT
	TruSeq_Plate_1	C9	ACGGAGGT	CGAGAGTT
	TruSeq_Plate_1	D9	CCTCTTCT	TATTCTCG
	TruSeq_Plate_1	E9	CGTTAATC	CCAAGTTA
	TruSeq_Plate_1	F9	ATGATGAC	AAGCGGCA
	TruSeq_Plate_1	G9	AACCATAG	TACCTAGA
	TruSeq_Plate_1	H9	ACCAGGTG	AGACCGTT
	TruSeq_Plate_1	A10	TAACATGC	ACACTCAT
	TruSeq_Plate_1	B10	TCTAACGC	TCATCACT
	TruSeq_Plate_1	C10	AGAATCAG	TACGACAG
	TruSeq_Plate_1	D10	CGAGGAAG	ATCAACTG
	TruSeq_Plate_1	E10	TACGTGCA	CGTCATTG
	TruSeq_Plate_1	F10	CTAACGTT	ATACCAGG
	TruSeq_Plate_1	G10	TCTAGATC	AGCTGATG
	TruSeq_Plate_1	H10	AATTCCGC	TGGTGTCG
	TruSeq_Plate_1	A11	CTCACAAC	TGGTAGCT
	TruSeq_Plate_1	B11	CAAGATTG	CGAAGGTG
	TruSeq_Plate_1	C11	TCGCGATA	CGGCTAGT
	TruSeq_Plate_1	D11	AGATAAGC	AAGCTTGG
	TruSeq_Plate_1	E11	TTACAGAG	AGTGCCAG
	TruSeq_Plate_1	F11	TACCGTCC	CTCATGAA
	TruSeq_Plate_1	G11	TATCTCCA	TCTCACGG
	TruSeq_Plate_1	H11	TGCCTCAA	CGTGATAA
	TruSeq_Plate_1	A12	TCTTCCTG	TTCCAACG
	TruSeq_Plate_1	B12	TTATCCGT	CACGTGCA
	TruSeq_Plate_1	C12	TTACCACT	TGTAGACA
	TruSeq_Plate_1	D12	TACTCGAA	TCATCCGA
	TruSeq_Plate_1	E12	CAAGCGAG	TTCGGCTT
	TruSeq_Plate_1	F12	CTAGTCCT	TCAGGCGT
	TruSeq_Plate_1	G12	CGTGTACC	ATCCGGAA
	TruSeq_Plate_1	H12	CGGCAAGA	AAGGAAGG
